# Coupled protein synthesis and ribosome-guided piRNA processing on mRNAs

**DOI:** 10.1101/2021.07.10.451906

**Authors:** Yu H. Sun, Ruoqiao Huiyi Wang, Khai Du, Jihong Zheng, Li Huitong Xie, Amanda A. Pereira, Chao Zhang, Emiliano P. Ricci, Xin Zhiguo Li

**Author notes:** Correspondence (X.Z.L.).

## Abstract

PIWI-interacting small RNAs (piRNAs) protect the germline genome and are essential for fertility. Previously, we showed that ribosomes guide the biogenesis of piRNAs from long non-coding RNAs (lncRNAs) after translating the short open reading frames (ORFs) near their 5’ cap. It remained unclear, however, how ribosomes proceed downstream of ORFs and how piRNA precursors distinguish from other RNAs. It is thus important to test whether a short ORF length is required for substrate recognition for ribosome guided-piRNA biogenesis. Here, we characterized a poorly understood class of piRNAs that originate from the 3’ untranslated regions (3’UTRs) of protein coding genes in mice and chickens. We demonstrate that their precursors are full-length mRNAs and that post-termination 80S ribosomes guide piRNA production on 3’UTRs after translation of upstream long ORFs. Similar to non-sense mediated decay (NMD), piRNA biogenesis degrades mRNA right after pioneer rounds of translation and fine-tunes protein production from mRNAs. Interestingly, however, we found that NMD, along with other surveillance pathways for ribosome recycling are temporally sequestered during the pachytene stage to allow for robust piRNA production. Although 3’UTR piRNA precursor mRNAs code for distinct proteins in mice and chickens, they all harbor embedded transposable elements (TEs) and produce piRNAs that cleave TEs, suggesting that TE suppression, rather than the function of proteins, is the primary evolutionary force maintaining a subset of mRNAs as piRNA precursors. Altogether, we discover a function of the piRNA pathway in fine-tuning protein production and reveal a conserved, general piRNA biogenesis mechanism that recognizes translating RNAs regardless of their ORF length in amniotes.
