## Supplementary Materials for "Coupled protein synthesis and ribosome-guided piRNA processing on mRNAs"

### Sheet: (A) RPF seq Statistics
(A) Ribosome profiling statistics
Ribosome protected fragment sequencing statistics: analysis of insert sequences by reads
Mouse	Genotype	Time (dpp)	Replicate	Treatment	Total Reads	Reads mapping	rRNA reads	Genome mapping reads excluding rRNA	miRNA matching reads	Reads excluding rRNA & miRNA	Splice junction mapping	26–32 nt RPF reads				26–32 nt unique RPF reads (genome+junction)				Calculated Normalization Factor
												Total RPFs (genome)	Unique RPF (genome)	Unique RPF (junction)	Unique RPF (genome + junction)	mRNA RPFs	CDS RPFs	Hybrid piRNA RPFs	Pachytene piRNA RPFs
	Neurog3-cre:RiboTag		#1	HA IP Ligated	23512923	4002861	2558756	1444105	991	1443114	121044	865766	660560	86687	747247	390137	374779	3462	84681	0.921962
			#1	HA IP Un-ligated	57201945	34049522	16339788	17709734	3082	17706652	1908464	14438180	11767669	1726364	13494033	8548162	8203329	20673	30336	19.8065
Ribosome protected fragment sequencing statistics: analysis of insert sequences by species (reads with unique sequences)
Mouse	Genotype	Time (dpp)	Replicate	Treatment	Total Reads	Reads mapping	rRNA reads	Genome mapping reads excluding rRNA	miRNA matching reads	Reads excluding rRNA & miRNA	Splice junction mapping	26–32 nt RPF reads				26–32 nt unique RPF reads
												Total RPFs	Unique RPF (genome)	Unique RPF (junction)	Unique RPF (genome + junction)	mRNA RPFs	CDS RPFs	Hybrid piRNA RPFs	Pachytene piRNA RPFs
	Neurog3-cre:RiboTag		#1	HA IP Ligated	3612718	842001	178143	663858	461	663397	66156	447001	378035	49396	427431	214518	205892	2157	43876
			#1	HA IP Un-ligated	4329739	2902708	321986	2580722	512	2580210	303789	2017935	1759455	265780	2025235	1117037	1064436	3792	6048

### Sheet: (B) Small RNA seq Statistics
(B) Small RNA-seq statistics
Small RNA sequencing statistics: analysis of insert sequences by reads
Mouse	Strain/Breed	Time (dpp)	Treatment	Replicates	Sucrose gradient fraction	Total Reads	Reads mapping	rRNA reads	miRNA matching reads	Reads excluding rRNA & miRNA	24–40 nt small RNA reads		Calculated Normalization Factor
											Total piRNA	unique piRNA
	B6	8weeks	NA	#1	NA	24258130	23306213	199251	187443	22919519	16163330	14722025	1.45293
			oxidized	#1		27444782	26328825	99164	28276	26201385	21388171	19509127	1.92291
			NA	#2		19334550	18594402	182788	201675	18209939	12001164	10939353	1.56325
			oxidized	#2		24409978	23454754	65245	26164	23363345	20889728	19005469	2.62364
			NA	#3		20624790	19698172	105351	246129	19346692	16450767	14964700	1.90782
			oxidized	#3		15291783	14781713	73592	12923	14695198	11085228	10140885	1.3749
Rooster	White Leghorn	adult	NA	#1	NA	13854819	12891607	98260	903817	11889530	9077637	2715595	3.69752
			oxidized	#1		7538062	7044008	37758	56369	6949881	5578011	1716309	2.42066
			NA	#2		10855451	10087783	99194	571640	9416949	7432637	2125182	2.33859
			oxidized	#2		6692374	6237778	45461	79206	6113111	4918203	1545132	1.56495
			NA	#3		9052341	8352340	65898	284480	8001962	6493542	1938047	1.16381
			oxidized	#3		13026779	12191740	69281	118248	12004211	9861757	2973981	1.73662
Small RNA sequencing statistics: analysis of insert sequences by species (reads with unique sequences)
Mouse	Strain/Breed	Time (dpp)	Treatment	Replicates	Sucrose gradient fraction	Total Reads	Reads mapping	rRNA reads	miRNA matching reads	Reads excluding rRNA & miRNA	24–40 nt small RNA reads
											Total piRNA	unique piRNA
	B6	8weeks	NA	#1	NA	2766961	2286321	20551	7643	2258127	1927934	1735595
			oxidized	#1		2742576	2279828	12102	2591	2265135	2036650	1842464
			NA	#2		2258031	1887944	19149	7844	1860951	1537568	1384080
			oxidized	#2		2471048	2103699	9805	2283	2091611	1926291	1743334
			NA	#3		2936175	2457533	17051	9164	2431318	2213865	1992901
			oxidized	#3		1965835	1695674	8351	1589	1685734	1500798	1358520
Rooster	White Leghorn	adult	NA	#1	NA	5071878	4396980	28070	15815	4353095	3146438	1282396
			oxidized	#1		3265311	2897445	13654	5500	2878291	2230982	898977
			NA	#2		4020995	3487569	27364	13198	3447007	2585281	994835
			oxidized	#2		2969333	2635825	15166	6235	2614424	2040574	816345
			NA	#3		3930603	3396863	21601	10096	3365166	2609820	1037352
			oxidized	#3		4701172	4137805	21667	7866	4108272	3262007	1340451

### Sheet: (C) RNA seq Statistics
(C) RNA-seq Statistics
	RNA-seq statistics: analysis of sequences by reads
									Unique mapping
	Genotype/Breed	Tissue	Time (dpp)	Treatment	Replicate	Read pair	Total	Mapping reads excluding rRNA	Pachytene piRNA Reads	Hybrid piRNA Reads	mRNA	mRNA intron
Mouse	Mov10l1CKO/∆ Neurog3-cre	Testis	adult	CBP80 IP	#1	1	19877989	4722344	183018	14641	665754	284338
						2	19877989
	wild-type			CBP80 IP	#1	1	23237868	16829632	230992	53384	6584189	617666
						2	23237868
	Mov10l1CKO/∆ Neurog3-cre			EIF4E IP	#1	1	19671307	5630374	207797	19023	1224406	232831
						2	19671307
	wild-type			EIF4E IP	#1	1	17700255	17311658	91876	35489	9681009	229371
						2	17700255
	wild-type			Okadaic Acid	#1	1	42787378	69889022	684259	166403	34366280	1268867
						2	42787378
	wild-type			pUPF1 IP	#1	1	29537257	13549038	68530	31633	3829481	334466
						2	29537257
	wild-type			UPF1 IP	#1	1	17729024	14312250	177922	63096	5373319	249769
						2	17729024
	wild-type		20.5 dpp	NA	#1	1	29954704	26373070	86130	12861	1725322	137930
						2	29954704
	RNA-seq statistics: analysis of sequences species (reads with unique sequences)
									Unique mapping
	Genotype/Breed	Tissue	Time (dpp)	Treatment	Replicate	Read pair	Total	Mapping reads excluding rRNA	Pachytene piRNA Reads	Hybrid piRNA Reads	mRNA	mRNA intron
Mouse	Mov10l1CKO/∆ Neurog3-cre	Testis	adult	CBP80 IP	#1	1	2979579	2403309	104423	8855	367986	55402
						2	4321771
	wild-type			CBP80 IP	#1	1	6127022	9022758	128227	26707	2256823	233668
						2	9014644
	Mov10l1CKO/∆ Neurog3-cre			EIF4E IP	#1	1	2919576	2589262	94363	8872	491741	38064
						2	4400153
	wild-type			EIF4E IP	#1	1	6434879	8714685	51456	18355	2916781	80210
						2	7862165
	wild-type			Okacid Acid input	#1	1	18930845	31045022	338502	66296	7116527	925315
						2	23598858
	wild-type			Okacid Acid pUPF1 IP	#1	1	5885698	6775156	44863	19237	1850106	115668
						2	8474642
	wild-type			UPF1 IP	#1	1	5511558	8050084	96475	31612	2259659	118687
						2	7299258
	wild-type		20.5 dpp	NA	#1	1	12114790	7312284	47671	7189	767319	48415
						2	14666462

### Sheet: (D) Degradome seq Statistics
(D) Degradome-seq statistics
	Degradome-seq statistics: analysis of uniquely genome-matching sequences by reads
Mouse	Genotype	Time (dpp)	Replicate	Treatment	Total Reads	Mapping reads excluding rRNA	Unique mapping	unique reads (genome+junction)			Calculated Normalization Factor
								mRNA	Hybrid piRNA	pachytene piRNA
	wild-type	adult	#1	Ribozero	22674498	15220029	6753268	1389424	31674	697234	6.75327
	Mov10l1CKO/∆	adult	#1	NA	45292034	20428790	8754209	385979	18908	459747	1.67252
	Mov10l1CKO/∆ Neurog3-cre	adult	#1	NA	62586939	25019999	7038830	457034	37835	366188	1.02442
	Degradome-seq statistics: analysis of uniquely genome-matching sequences by species (reads with unique sequences)
Mouse	Genotype	Time (dpp)	Replicate	Treatment	Total Reads	Mapping reads excluding rRNA	Unique mapping	unique reads (genome+junction)
								mRNA	Hybrid piRNA	pachytene piRNA
	wild-type	adult	#1	Ribozero	10092165	7106898	3202325	1137286	23036	412835
	Mov10l1CKO/∆	adult	#1	NA	10886973	3735655	1267588	55522	2228	46952
	Mov10l1CKO/∆ Neurog3-cre	adult	#1	NA	13655610	4396819	2367191	198849	9526	96926

### Sheet: (E) Mouse uppl mRNAs
(E) Genome coordinates for the 30 hybrid piRNA precursors with annotated ORFs provided in UCSC BED format (i.e., 0-based) for mm10.
Chromosome	Chromosome Start	Chromosome End	Name	Strand	First ORF Start Codon	First ORF Stop Codon	Exon Number	Exon Size	Exon Start Site
chr1	91541079	91559583	pi-Asb1.1	+	91541152	91554878	5	96,147,303,386,4833,	0,3071,5848,10974,13671,
chr1	160906283	160974973	pi-Rc3h1.1	+	160930113	160967797	20	416,381,121,240,176,201,133,119,113,282,215,368,165,153,214,91,133,171,116,7327,	0,23680,31828,33711,34535,36244,40250,42023,43938,44557,45331,48500,49531,53117,55987,57195,57424,58666,59389,61363,
chr2	37569876	37703370	pi-Strbp.1	-	37584029	37647118	18	14230,45,124,141,135,159,200,93,112,98,112,96,92,145,166,221,170,179,	0,16633,20780,26827,29244,30868,33058,34045,54296,54616,55301,56605,57558,65547,70974,75594,77239,133315,
chr3	32334793	32365460	pi-Zmat3.1	-	32341483	32361159	6	6902,101,167,123,327,295,	0,8540,8758,10664,26096,30372,
chr4	56802348	56809597	pi-Abitram.1	+	56802611	56806171	6	378,52,130,77,70,3564,	0,1247,1805,3333,3529,3685,
chr5	130144921	130155114	pi-Kctd7.1	+	130145082	130152607	4	305,170,179,2884,	0,3132,6749,7309,
chr5	135149685	135163872	pi-Tbl2.1	+	135149737	135159682	7	179,122,185,152,127,153,4653,	0,3249,4628,6682,7846,8918,9534,
chr6	88724700	88828357	pi-Mgll.1	+	88725150	88825776	8	478,145,107,137,111,90,216,2707,	0,1000,39895,83310,84635,93873,98490,100950,
chr6	92092131	92173057	pi-Nr2c2.1	+	92139818	92167633	16	683,84,40,111,201,103,180,148,94,134,178,122,140,138,106,5599,	0,13150,46855,47648,57472,60183,62203,64440,65274,66198,67080,68187,69781,70989,72056,75327,
chr6	128169704	128200582	6-qF3-3040.1	-	128169768	128170191	6	2608,167,6983,256,105,403,	0,12208,13032,20838,29902,30475,
chr6	128438799	128449590	6-qF3-1063.1	+	128445796	128446279	3	588,182,6806,	0,715,3985,
chr7	30121923	30140747	pi-Zfp382.1	+	30130793	30134665	6	153,74,88,127,93,7482,	0,3844,8132,8777,9608,11342,
chr8	25154552	25201569	pi-Tacc1.1	-	25159751	25201285	13	5268,121,107,161,44,77,126,53,124,61,1108,116,448,	0,6642,9836,10908,12809,12962,14644,16719,20589,23381,27270,45538,46569,
chr8	66511737	66519199	pi-Tktl2.1	+	66511791	66513675	2	1963,4407,	0,3055,
chr8	111003186	111032071	pi-Ddx19b.1	-	111008249	111031723	12	5125,192,163,238,178,115,103,93,136,54,49,450,	0,5463,5994,7534,8098,9567,12378,17442,17773,19214,20779,28435,
chr8	124893111	124898362	pi-Exoc8.1	-	124895475	124897626	1	5251,	0,
chr9	44142978	44233996	pi-Cbl.1	-	44151444	44233888	16	8759,180,98,141,95,378,132,204,132,88,138,122,157,147,248,297,	0,9810,10782,11211,13637,15535,15998,20360,21147,21823,23474,24231,26041,30274,57981,90721,
chr9	108002601	108048780	pi-Ip6k1.1	+	108024227	108045972	6	221,348,211,182,176,3318,	0,21501,29397,38303,42123,42861,
chr10	61428491	61452798	pi-Eif4ebp2.1	-	61433796	61452546	3	5337,186,397,	0,6426,23910,
chr10	71347835	71385881	pi-Ipmk.1	+	71347951	71381818	6	255,86,97,173,82,4677,	0,15614,18173,24872,28869,33369,
chr10	76032655	76042969	pi-Zfp280b.1	+	76038288	76039893	2	94,4736,	0,5578,
chr11	5528889	5542201	pi-Ccdc117.1	-	5531295	5542058	5	2644,138,225,51,325,	0,5353,5875,12483,12987,
chr11	95712989	95772350	pi-Zfp652.1	+	95749250	95764059	6	239,1148,148,116,145,8812,	0,36010,39885,40372,40921,50549,
chr11	100457124	100472782	pi-Klhl11.1	-	100462863	100472728	2	7321,602,	0,15056,
chr13	24987483	25020123	pi-Mrs2.1	-	24993077	25004987	12	5705,114,118,153,117,131,174,113,37,74,70,678,	0,6186,7241,7861,9544,11441,14143,17459,18955,31036,31420,31962,
chr13	49814721	49893191	13-qA5-156.1	+	49820662	49828950	13	150,3395,130,1079,147,102,163,154,57,146,105,210,5612,	0,5891,14214,14816,29139,29780,30873,32449,41779,43231,63865,70548,72858,
chr15	73095848	73185186	pi-Ago2.1	-	73106907	73184782	19	11168,200,102,135,195,91,160,185,134,123,120,148,88,135,137,182,121,196,426,	0,11316,12523,15838,17859,20454,23488,25215,27474,28028,28281,29315,30598,31105,32475,35012,42144,50521,88912,
chr15	83353652	83367280	15-qE1-3710.1	-	83358113	83358458	4	5298,109,482,291,	0,10167,11376,13337,
chr15	88955890	88982677	pi-Mlc1.1	-	88957021	88978583	12	1206,162,123,57,117,72,102,102,54,90,199,4162,	0,2173,7523,8257,9488,10048,10502,18594,18833,20612,21908,22625,
chr15	100575318	100580234	pi-Pou6f1.1	-	100578272	100580102	2	3300,359,	0,4557,

### Sheet: (F) Mouse Control mRNAs
(F) Genome coordinates for the 43 control mRNAs with annotated ORFs provided in UCSC BED format (i.e., 0-based) for mm10.
Chromosome	Chromosome Start	Chromosome End	Name	Strand	First ORF Start Codon	First ORF Stop Codon	Exon Number	Exon Size	Exon Start Site
chr8	79711766	79775403	MSTRG.38572.2_2-Anapc10	+	79713164	79775162	5	78,127,91,121,472,	0,1386,7891,17363,63165,
chr3	36448927	36475665	NM_009673_1-Anxa5	-	36449343	36475432	13	479,123,59,96,94,57,80,91,114,95,85,31,93,	0,1384,1710,3259,4543,8065,8531,11515,12953,15040,16323,26502,26645,
chr18	46741983	46790509	NM_009681_1-Ap3s1	+	46742012	46790025	6	98,92,112,72,108,613,	0,12387,16019,37204,38677,47913,
chr11	96072992	96075649	NM_007506_1-Atp5g1	-	96073103	96075025	5	226,179,78,47,23,	0,530,969,1994,2634,
chr7	138890938	138909485	NM_009760_1-Bnip3	-	138891914	138909393	6	1022,150,107,82,148,123,	0,3441,3671,7057,7742,18424,
chr4	139192931	139291815	NM_009798_3-Capzb	+	139193025	139291090	9	97,90,122,114,142,117,66,77,813,	0,45977,64329,69052,87064,87536,94097,94824,98071,
chr6	147531433	147631826	MSTRG.34674.1_1-Ccdc91	+	147533344	147631685	12	113,88,161,204,105,78,108,93,69,177,114,252,	0,1842,2595,4154,5942,31201,44039,58953,59135,60605,75448,100141,
chr5	29736022	29786373	NM_001037940_1-Dnajb6	+	29748370	29785113	10	94,91,110,63,111,132,142,71,321,1343,	0,12322,14915,16374,17519,28376,29483,30302,45107,49008,
chr1	180989559	181017508	NM_010145_1-Ephx1	-	180989778	181001981	9	421,126,109,209,130,228,181,188,82,	0,833,2373,4319,5068,6389,10163,12239,27867,
chr14	63146406	63177912	MSTRG.13031.1_1-Fdft1	-	63146749	63177781	8	562,153,177,192,129,184,98,230,	0,4743,5920,10152,12611,16895,18125,31276,
chr15	103240454	103244955	NR_002885_1-Gm10052	+	103240513	103244014	10	74,117,147,211,93,93,75,156,70,700,	0,625,991,1448,1751,1925,2189,3170,3504,3801,
chr19	4035413	4037925	NM_013541_1-Gstp1	-	4035472	4037863	7	248,108,104,88,107,36,63,	0,410,1274,1690,1876,2171,2449,
chr3	131233448	131272048	NM_008212_1-Hadh	-	131234168	131272007	8	839,117,73,90,127,158,129,173,	0,2094,7488,9067,11711,14967,16354,38427,
chr4	129516114	129542660	NM_008228_1-Hdac1	-	129516608	129542629	14	522,49,153,131,109,141,109,93,142,139,75,118,113,80,	0,785,1241,1678,1898,2716,2937,5303,6248,6848,8131,12812,18499,26466,
chr2	75659242	75666120	NM_146130_1-Hnrnpa3	+	75659317	75665286	11	147,123,147,211,90,96,81,144,123,68,723,	0,2223,2428,2653,3244,3418,3602,4328,5785,5991,6155,
chr5	135888002	135889556	NM_013560_1-Hspb1	+	135888058	135889430	3	432,64,316,	0,1046,1238,
chr6	142490253	142507921	NM_008492_1-Ldhb	-	142490436	142505540	8	351,124,118,174,174,118,135,69,	0,2239,3846,5314,8251,11086,15158,17599,
chrX	10717587	10719672	NM_026524_1-Mid1ip1	+	10718229	10718778	2	117,1686,	0,399,
chr9	90091673	90114777	NM_024431_3-Morf4l1	-	90092317	90114575	12	729,85,173,89,102,89,26,81,87,68,47,242,	0,2060,2681,3447,4829,5698,6190,8769,10626,15561,18452,22862,
chr2	127587401	127603963	NM_029963_1-Mrps5	+	127587427	127603853	12	84,87,138,126,234,35,91,47,58,63,137,335,	0,3293,4412,7042,8262,9498,10784,12610,13427,13976,14983,16227,
chr17	70973931	70990516	NM_023402_1-Myl12b	-	70974323	70977231	4	565,162,199,44,	0,1527,3116,16541,
chr2	145903260	145916314	NM_001141965_1-Naa20	+	145903309	145915889	6	102,25,91,136,146,511,	0,5330,8412,9132,12273,12543,
chr8	105860655	105879331	NM_026532_1-Nutf2	+	105875559	105878918	5	50,125,72,99,527,	0,14878,15698,15854,18149,
chr16	56016904	56029706	NM_001024622_1-Pcnp	-	56017190	56029666	5	413,56,75,215,104,	0,1567,5150,7319,12698,
chr3	75517125	75556838	NM_019745_1-Pdcd10	-	75517519	75541255	8	476,83,79,127,118,54,219,117,	0,3576,3905,10462,11684,16415,24034,39596,
chr10	77987883	78009746	NM_008826_1-Pfkl	-	77988209	78009683	22	474,106,100,112,62,165,153,88,71,147,64,65,126,93,96,109,45,166,190,78,74,148,	0,791,981,1682,2006,2258,2788,3470,4132,4508,5498,6252,7360,8436,9640,11942,12251,12792,13427,14126,17557,21715,
chr7	45082924	45092152	NM_026555_1-Rcn3	-	45083255	45091682	7	439,200,61,173,203,248,57,	0,641,1979,3740,5573,8516,9171,
chr17	8128599	8147787	NM_001083938_1-Rnaset2a	-	8128685	8147694	9	287,75,46,114,71,58,53,61,194,	0,1625,3443,6304,9288,12996,13918,16942,18994,
chr6	88465475	88497564	NM_019685_1-Ruvbl1	+	88465527	88497387	11	193,87,133,152,90,150,64,199,103,92,337,	0,2090,7601,13651,16642,17487,18932,20237,26040,30932,31752,
chr3	94933066	94944756	NM_009150_1-Selenbp1	+	94933158	94944568	12	96,57,113,186,121,183,179,79,122,93,119,351,	0,3630,3828,4141,4888,6579,6981,9397,9558,10772,11008,11339,
chr16	17925224	17928186	NM_153150_1-Slc25a1	-	17925812	17928079	9	703,74,116,105,85,139,100,108,201,	0,805,964,1210,1431,1929,2142,2320,2761,
chr2	151999894	152009244	NM_001164819_2-Slc52a3	+	152004120	152008158	5	44,627,488,124,1299,	0,4157,5637,7586,8051,
chr12	55080514	55113271	NM_011899_1-Srp54a	+	55089201	55112891	16	222,110,92,85,105,67,58,151,149,101,87,74,109,171,96,472,	0,8655,9621,10734,15300,16594,16741,19398,20825,21308,21953,24676,25102,27987,30571,32285,
chr14	45351204	45373772	NM_019637_1-Styx	+	45351472	45373585	11	325,33,54,98,61,37,40,51,73,94,261,	0,3741,5508,8054,15394,16477,17102,17216,19814,21180,22307,
chr8	75033705	75070109	NM_011622_3-Tom1	+	75033775	75069404	15	122,85,79,150,135,147,117,134,34,94,121,76,60,40,860,	0,14287,16484,17802,18217,18444,20871,23449,24735,25107,26727,30688,33816,35390,35544,
chr3	8929601	9004467	NM_009412_1-Tpd52	-	8931051	9004423	6	1573,49,102,149,116,63,	0,5390,15009,17879,24082,74803,
chr11	43730010	43748008	NM_133795_1-Ttc1	-	43730473	43745414	8	597,55,149,37,113,61,363,87,	0,6408,7856,8786,9706,11750,15074,17911,
chr15	99030321	99038110	NM_009448_2-Tuba1c	+	99030421	99038009	4	103,223,149,1076,	0,3772,4127,6713,
chr8	123411553	123422008	NM_023279_1-Tubb3	+	123411605	123421682	4	109,109,111,1402,	0,6539,7386,9053,
chr18	35771817	35805610	NM_019912_2-Ube2d2a	+	35771988	35805563	7	195,64,32,78,106,94,93,	0,21647,28023,28134,28292,29456,33700,
chr14	101654010	101696123	NM_016723_1-Uchl3	+	101654063	101695985	9	95,12,129,157,86,48,76,59,222,	0,197,11750,12501,12981,14518,36561,41148,41891,
chr11	52361078	52389395	NM_011694_1-Vdac1	+	52374301	52388523	9	74,70,50,153,53,228,151,58,964,	0,13220,13839,15312,15569,22771,24504,26337,27353,
chr8	82763620	82774126	NM_145600_1-Zfp330	-	82764228	82772999	10	871,118,47,105,127,80,71,20,132,70,	0,1234,2391,3048,3592,5699,7180,7718,9259,10436,

### Sheet: (G) Chicken uppl mRNAs
(G) Genome coordinates for the 23 piRNA precursor mRNAs with annotated ORFs provided in UCSC BED format (i.e., 0-based) for galgal6.
Chromosome	Chromosome Start	Chromosome End	Name	Strand	First ORF Start Codon	First ORF Stop Codon	Exon Number	Exon Size	Exon Start Site
chr22	173115	239179	pi-AAK1.1	+	173611	207006	16	659,119,109,143,122,82,133,104,80,155,272,209,230,158,120,4809	0,19636,21104,23324,25637,27174,29024,30003,31067,32572,32815,33888,36570,37363,37896,61255
chr4	45743232	45802903	pi-AFF1.1	-	45745689	45799199	23	2579,218,44,94,72,137,64,92,235,98,912,160,38,55,52,37,87,45,906,121,63,100,592	0,4142,5316,5456,6108,6794,7590,8124,9264,11375,13281,16618,17262,17430,21915,22356,22924,23919,33283,34604,55929,58752,59079
chr3	104744833	104834249	pi-ASXL2.1	-	104751819	104794718	12	9359,706,106,97,164,141,116,157,109,3,83,71	0,10926,12310,15139,17928,19780,28264,49841,53018,57050,69130,89345
chr14	5623287	5632245	pi-B9D1.1	-	5630316	5632220	7	7175,68,63,97,112,69,412	0,7341,7497,7956,8123,8307,8546
chrZ	68687182	68707129	pi-CAAP1.1	-	68690378	68706567	6	3540,71,76,85,201,86	0,11800,16732,17695,19316,19861
chr4	13321142	13395005	pi-CAPN6.1	+	13333431	13379286	16	4551,88,171,132,209,193,194,78,196,123,203,122,137,3230,139,7866	0,11344,12283,36794,37316,37860,40627,44202,45480,48087,49945,50795,57243,57961,63398,65997
chr28	3902991	3943116	pi-CRTC1.1	-	3910946	3943049	13	8167,181,87,258,134,221,44,86,95,62,138,117,193	0,8828,9690,15185,15525,18048,18564,19000,20429,21123,21939,26066,39932
chr28	2124860	2183605	pi-DOT1L.1	-	2132062	2183416	28	7780,969,65,206,614,127,147,124,479,126,138,102,92,114,235,84,42,107,69,80,56,63,95,229,64,75,44,270	0,8824,10249,10585,11601,13472,14253,15198,15822,17072,17567,18185,20556,21639,22101,22954,24223,24946,26447,27337,29145,35066,37537,40680,42846,44635,46518,58475
chr2	35733956	35764480	pi-EFHB.1	-	35741111	35759777	14	7317,182,204,208,155,68,84,130,111,181,144,63,222,1023	0,10503,12200,13345,14855,16357,18096,18569,21760,22380,24325,25456,25755,29501
chr7	25427720	25475569	pi-EPB41L5.1	+	25427756	25471015	25	166,185,105,43,79,45,53,121,88,89,70,170,107,28,43,116,167,95,132,62,102,94,42,134,4612	0,721,8069,12536,13673,16146,16493,18878,19407,20114,21071,21821,22634,23220,25324,26237,34034,34492,38379,39152,39698,40205,41798,42258,43237
chr2	106405298	106496358	pi-GAREM1.1	-	106414923	106431292	6	6651,768,1179,131,141,1459	0,9040,15182,25967,81879,89601
chr2	128711398	128776699	pi-GRHL2.1	+	128711400	128771842	16	277,190,68,385,53,154,112,95,159,88,140,32,95,86,65,4972	0,10614,13780,15345,18765,22265,25108,30369,40413,46097,46270,48504,49993,54734,59310,60329
chr4	54722944	54764089	pi-USP53.1	-	54729653	54739242	16	7691,100,74,733,144,1156,150,147,106,83,114,135,93,666,127,356	0,8511,13836,15237,16228,17342,18935,19637,20668,21064,21227,22735,26885,29241,40411,40789
chr4	13385201	13452901	pi-PAK3.1	-	13392418	13425568	15	7307,138,197,100,118,113,49,64,163,132,38,154,101,197,104	0,10935,11964,12533,13445,14621,17196,20925,25116,26302,28418,30232,34171,40192,67596
chrZ	66692875	66719165	pi-PTGR1.1	+	66704188	66711839	12	362,164,109,107,46,60,168,118,156,106,119,7437	0,2143,10734,11312,13155,13883,15157,16138,16538,16939,18175,18853
chr3	109708247	109783977	pi-RCAN2.1	-	109712165	109777383	6	4079,172,174,227,188,92	0,12401,14633,68911,74383,75638
chrZ	70995142	71011868	pi-TMOD1.1	-	70996393	71011016	9	1316,145,144,108,131,90,120,157,921	0,5570,6635,7006,8676,10949,12403,14747,15805
chrZ	70975798	70996003	pi-TSTD2.1	+	70975840	70989884	9	147,278,109,126,106,119,159,139,6379	0,220,2181,6261,8716,11001,11757,12844,13826
chrZ	7553120	7580481	pi-UBAP1.1	+	7560138	7574348	8	85,41,125,921,33,192,102,6274	0,7011,11523,13496,17605,18083,19670,21087
chrZ	81847769	81862117	pi-ZBTB5.1	+	81855522	81857544	2	144,6599	0,7749
chrZ	64319920	64351481	pi-ZFYVE16.1	-	64322899	64344440	19	3141,165,106,163,81,151,105,83,225,156,123,379,146,174,97,2132,108,61,233	0,3946,4533,5478,6515,7230,8184,11535,13379,14213,14459,14777,15829,16773,17354,22129,24450,30967,31328
chr8	8413507	8429762	pi-RNF2.1	+	8422602	8427482	8	98,122,89,161,216,273,172,2382	0,7916,9093,9384,10320,11341,12754,13873
chrZ	1785331	1812673	pi-PIAS2.1	+	1785432	1810344	14	125,475,85,51,91,135,106,74,161,134,172,140,38,2512	0,4641,6528,7195,7368,13470,16150,16860,17784,18521,19129,21506,23435,24830

### Sheet: (H) Chicken Control mRNA
(H) Genome coordinates for the 23 control mRNAs with annotated ORFs provided in UCSC BED format (i.e., 0-based) for galgal6.
Chromosome	Chromosome Start	Chromosome End	Name	Strand	First ORF Start Codon	First ORF Stop Codon	Exon Number	Exon Size	Exon Start Site
chr7	6003486	6017626	XM_421885.5:ASB1	+	6003488	6013324	5	297,142,303,386,4436	0,421,3094,7708,9704
chr24	4252769	4287098	XR_001469956.1:CBL	-	4257060	4286871	17	1551,2402,183,104,156,95,378,132,204,132,88,138,122,157,147,248,374	0,2170,6612,7296,7595,8282,9408,10839,12111,12698,13231,13986,14769,16345,17783,29233,33955
chr15	7993367	8000668	XM_003642208.4:CCDC117	+	7993648	7998034	6	150,292,51,237,138,2887	0,276,1711,2119,3744,4414
chr3	39848317	39851256	NM_001006404.1:EXOC8	+	39848359	39850915	2	1563,950	0,1989
chr2	88550231	88552414	XM_025147280.1:FAM206A	-	88550403	88552399	7	307,70,77,130,103,52,159	0,375,517,1449,1670,1894,2024
chr12	2807337	2842110	XM_025154611.1:IP6K1	-	2808131	2808563	11	1831,176,185,211,343,118,57,91,100,55,134	0,2476,5297,5948,8454,10139,25563,26456,30098,34328,34639
chr6	5951138	5999367	MSTRG.260239.1:IPMK	+	5951478	5958632	8	383,206,8803,86,97,173,82,3017	0,2825,7404,19960,34886,40472,44159,45212
chr19	5171804	5178600	NM_001039269.1:KCTD7	+	5171954	5175831	4	294,170,179,3146	0,1054,2958,3650
chr27	7514305	7520292	XM_003642822.4:KLHL11	-	7518126	7520271	2	5418,494	0,5493
chr12	9973853	10066077	XM_015293081.2:MGLL	+	10064879	10065194	9	136,127,139,107,137,111,90,216,2593	0,411,37270,54379,77617,78780,84770,88965,89631
chr1	20258068	20275058	XM_004937502.3:MLC1	-	20258686	20271620	14	693,168,123,57,117,72,102,102,54,90,198,138,82,202	0,2284,2539,3664,4643,5233,5605,9592,9778,11910,13372,14260,14891,16788
chr2	57853490	57864596	XM_418911.6:MRS2	-	57854351	57864434	11	972,114,118,153,117,131,174,113,37,74,319	0,2458,3340,4311,6566,7382,8154,8666,9381,10550,10787
chr12	20137900	20180902	MSTRG.81923.6:NR2C2	-	20146700	20164275	17	8975,106,138,140,122,178,134,94,148,180,103,201,111,100,84,4210,878	0,11798,13408,14184,14812,15852,17783,18314,19309,21524,22740,25183,26303,32651,34029,37208,42124
chr33	4998630	5016282	XM_025145607.1:POU6F1	-	4998927	4999476	13	1197,175,139,207,129,146,63,226,113,199,110,81,63	0,3410,3707,6942,7237,7591,7739,8340,8960,9896,10508,13633,17589
chr8	7704558	7763496	XM_025153233.1:RC3H1	+	7758691	7759075	21	170,1259,366,121,240,176,201,133,119,113,282,218,374,132,171,211,91,136,171,116,8501	0,10428,20467,27820,28914,30191,31230,32628,34833,36515,39850,40409,42145,42802,43541,45464,46068,46291,48420,49194,50437
chr17	9188530	9251393	XM_015279424.2:STRBP	-	9193830	9194160	18	8863,45,127,141,135,159,200,93,112,98,112,96,95,145,166,218,172,137	0,15147,16826,18628,19580,21123,22895,23911,24591,25136,25918,26843,27357,32704,35287,39287,42354,62726
chr22	2699696	2729928	MSTRG.164254.5:TACC1	+	2721879	2728173	26	405,101,946,61,199,56,135,77,44,161,107,121,2347,114,1214,164,57,49,98,225,147,69,71,64,78,2067	0,982,4433,8329,8512,9553,10584,10825,11230,11354,11664,11970,12271,15653,15879,22160,22929,23677,23810,25004,26537,26805,26981,27767,27939,28165
chr19	360630	365012	XM_015295901.2:TBL2	-	360733	364970	7	560,153,122,157,185,131,160	0,927,1898,3151,3737,3995,4222
chr9	17733952	17747465	XM_423190.6:ZMAT3	+	17743539	17743851	6	156,326,120,167,101,4947	0,3297,5494,7364,7643,8566
chr27	6000723	6028986	XM_003642788.4:ZNF652	+	6015226	6022400	6	342,1148,148,116,145,7098	0,14264,18743,19197,20605,21165
chr2	145648582	145692109	ENSGALT00000053824.2:AGO2	-	145648582	145692109	19	109,200,102,135,195,91,160,185,134,123,120,148,88,135,137,185,121,196,31,	0,449,954,2677,3349,4209,6025,7784,8815,10130,10440,10741,11950,14867,15138,16573,21830,26180,43496,
chr6	12236269	12237861	NM_001321634.1:EIF4EBP2	+	12236272	12236892	3	142,174,1001,	0,344,591,
chr21	4856553	4863754	NM_001006568.1:DDX19B	-	4858366	4863732	12	1875,192,163,238,178,115,103,93,136,54,49,79,	0,2069,2696,3414,4037,4476,4825,5155,6178,6854,6984,7122,
